# Mechanistic insights into the evolution of DUF26-containing proteins in land plants

**DOI:** 10.1101/493502

**Authors:** Aleksia Vaattovaara, Benjamin Brandt, Sitaram Rajaraman, Omid Safronov, Andres Veidenberg, Markéta Luklová, Jaakko Kangasjärvi, Ari Löytynoja, Michael Hothorn, Jarkko Salojärvi, Michael Wrzaczek

## Abstract

Large protein families are a prominent feature of plant genomes and their size variation is a key element for adaptation in plants. Here we infer the evolutionary history of a representative protein family, the DOMAIN OF UNKNOWN FUNCTION (DUF) 26-containing proteins. The DUF26 first appeared in secreted proteins. Domain duplications and rearrangements led to the emergence of CYSTEINE-RICH RECEPTOR-LIKE PROTEIN KINASES (CRKs) and PLASMODESMATA-LOCALIZED PROTEINS (PDLPs). While the DUF26 itself is specific to land plants, structural analyses of Arabidopsis PDLP5 and PDLP8 ectodomains revealed strong similarity to fungal lectins. Therefore, we propose that DUF26-containing proteins constitute a novel group of plant carbohydrate-binding proteins. Following their appearance, CRKs expanded both through tandem duplications and preferential retention of duplicates in whole genome duplication events, whereas PDLPs evolved according to the dosage balance hypothesis. Based on our findings, we suggest that the main mechanism of expansion in new gene families is small-scale duplication, whereas genome fractionation and genetic drift after whole genome multiplications drive families towards dosage balance.
