## Supplementary material for "Mechanistic insights into the evolution of DUF26-containing proteins in land plants"

### Sheet: Sheet1
Query sequence (only amino acid sequence of the kinase domain)	Species of query sequence	Protein type	PBLAST database, species	Best PBLAST hit outside CRKs	Number of the hit	Score	E-value	Identities	Positives
AtCRK2 (AT1G70520)	Arabidopsis thaliana	bCRK	TAIR, Arabidopsis thaliana	AT1G53430, Leucine-rich repeat transmembrane protein kinase	6	277	5e-75	0.51	0.66
AtCRK10 (AT4G23180)	Arabidopsis thaliana	vCRK	TAIR, Arabidopsis thaliana	AT4G21390, S-locus lectin protein kinase family protein	29	380	E-106	0.64	0.81
sdCRK_Selaginella_83463	Selaginella moellendorffii	sdCRK	TAIR, Arabidopsis thaliana	AT1G56120, Leucine-rich repeat transmembrane protein kinase	1	254	3e-68	0.5	0.64
CRK_Selaginella_113941	Selaginella moellendorffii	bCRK	TAIR, Arabidopsis thaliana	AT1G56140, Leucine-rich repeat transmembrane protein kinase	1	294	5e-80	0.51	0.7
CRK_evm_27.model.AmTr_v1.0_scaffold00085.99	Amborella trichopoda	bCRK	TAIR, Arabidopsis thaliana	AT1G56120, Leucine-rich repeat transmembrane protein kinase	9	292	2e-79	0.54	0.69
CRK_evm_27.model.AmTr_v1.0_scaffold00106.14	Amborella trichopoda	vCRK	TAIR, Arabidopsis thaliana	AT4G27300, S-locus lectin protein kinase family protein	8	264	4e-71	0.52	0.64
CRK_LOC_Os12g41490	Oryza sativa	CRK with atypical kinase	TAIR, Arabidopsis thaliana	AT5G10530, Concanavalin A-like lectin protein kinase family protein	1	340	8e-94	0.59	0.74
CRK_LOC_Os07g30510	Oryza sativa	vCRK	TAIR, Arabidopsis thaliana	AT1G11330.2, S-locus lectin protein kinase family protein	1	353	5e-98	0.62	0.77
CRK_LOC_Os01g36790	Oryza sativa	bCRK	TAIR, Arabidopsis thaliana	AT1G19090, receptor-like serine/threonine kinase 2	4	278	3e-75	0.51	0.66
AtCRK2	Arabidopsis thaliana	bCRK	NCBI, Selaginella moellendorffii	hypothetical protein SELMODRAFT_135779, 2.7.10.2 - Non-specific protein-tyrosine kinase / Cytoplasmic protein tyrosine kinase	1	256	5e-88	0.5	0.64
AtCRK10	Arabidopsis thaliana	vCRK	NCBI, Selaginella moellendorffii	hypothetical protein SELMODRAFT_135779, 2.7.10.2 - Non-specific protein-tyrosine kinase / Cytoplasmic protein tyrosine kinase	1	284	2e-95	0.52	0.69
sdCRK_Selaginella_83463	Selaginella moellendorffii	sdCRK	NCBI, Selaginella moellendorffii	hypothetical protein SELMODRAFT_403966, K04733 - interleukin-1 receptor-associated kinase 4 (IRAK4)	2	364	1e-125	0.73	0.77
CRK_Selaginella_113941	Selaginella moellendorffii	bCRK	NCBI, Selaginella moellendorffii	hypothetical protein SELMODRAFT_180094 (kinase with malectin domain)	2	306	9e-101	0.53	0.69
CRK_evm_27.model.AmTr_v1.0_scaffold00085.99	Amborella trichopoda	bCRK	NCBI, Selaginella moellendorffii	hypothetical protein SELMODRAFT_135779, 2.7.10.2 - Non-specific protein-tyrosine kinase / Cytoplasmic protein tyrosine kinase	1	278	3e-93	0.52	0.68
CRK_evm_27.model.AmTr_v1.0_scaffold00106.14	Amborella trichopoda	vCRK	NCBI, Selaginella moellendorffii	hypothetical protein SELMODRAFT_135779, 2.7.10.2 - Non-specific protein-tyrosine kinase / Cytoplasmic protein tyrosine kinase	1	193	2e-62	0.41	0.54
CRK_LOC_Os12g41490	Oryza sativa	CRK with atypical kinase	NCBI, Selaginella moellendorffii	hypothetical protein SELMODRAFT_31279, PF00069//PF00139 - Protein kinase domain (Pkinase) // Legume lectin domain (Lectin_legB)	1	291	1e-95	0.52	0.68
CRK_LOC_Os07g30510	Oryza sativa	vCRK	NCBI, Selaginella moellendorffii	hypothetical protein SELMODRAFT_135779, 2.7.10.2 - Non-specific protein-tyrosine kinase / Cytoplasmic protein tyrosine kinase	1	267	8e-89	0.49	0.66
CRK_LOC_Os01g36790	Oryza sativa	bCRK	NCBI, Selaginella moellendorffii	hypothetical protein SELMODRAFT_135779, 2.7.10.2 - Non-specific protein-tyrosine kinase / Cytoplasmic protein tyrosine kinase	1	243	1e-79	0.45	0.64
AtCRK2	Arabidopsis thaliana	bCRK	NCBI, Physcomitrella patens	predicted protein, XP_001761477.1, K04733 - interleukin-1 receptor-associated kinase 4 (IRAK4)	1	283	2e-95	0.49	0.68
AtCRK10	Arabidopsis thaliana	vCRK	NCBI, Physcomitrella patens	predicted protein, XP_001761477.1, K04733 - interleukin-1 receptor-associated kinase 4 (IRAK4)	1	278	2e-93	0.51	0.7
sdCRK_Selaginella_83463	Selaginella moellendorffii	sdCRK	NCBI, Physcomitrella patens	predicted protein, XP_001753493.1, K04733 - interleukin-1 receptor-associated kinase 4 (IRAK4)	1	238	5e-78	0.46	0.62
CRK_Selaginella_113941	Selaginella moellendorffii	bCRK	NCBI, Physcomitrella patens	predicted protein, XP_001753493.1K04733 - interleukin-1 receptor-associated kinase 4 (IRAK4)	1	303	1e-103	0.54	0.72
CRK_evm_27.model.AmTr_v1.0_scaffold00085.99	Amborella trichopoda	bCRK	NCBI, Physcomitrella patens	predicted protein, XP_001761477.1, interleukin-1 receptor-associated kinase 4 (IRAK4)	1	295	3e-100	0.53	0.69
CRK_evm_27.model.AmTr_v1.0_scaffold00106.14	Amborella trichopoda	vCRK	NCBI, Physcomitrella patens	predicted protein, XP_001761477.1, K04733 - interleukin-1 receptor-associated kinase 4 (IRAK4)	1	231	2e-75	0.47	0.6
CRK_LOC_Os12g41490	Oryza sativa	CRK with atypical kinase	NCBI, Physcomitrella patens	predicted protein, XP_001753409.1, not named	1	262	4e-87	0.48	0.63
CRK_LOC_Os07g30510	Oryza sativa	vCRK	NCBI, Physcomitrella patens	predicted protein, XP_001778284.1, K04733 - interleukin-1 receptor-associated kinase 4 (IRAK4)	1	290	1e-97	0.53	0.72
CRK_LOC_Os01g36790	Oryza sativa	bCRK	NCBI, Physcomitrella patens	predicted protein, XP_001778284.1, K04733 - interleukin-1 receptor-associated kinase 4 (IRAK4)	1	265	8e-88	0.5	0.68
CRK_LOC_Os12g41490	Oryza sativa	CRK with atypical kinase	Rice Genome Annotation Project, Oryza sativa	LOC_Os08g03170.1 protein, lectin-like receptor kinase 1, putative,	4	389	E-134	0.67	0.81
CRK_LOC_Os07g30510	Oryza sativa	vCRK	Rice Genome Annotation Project, Oryza sativa	LOC_Os01g57480.1 protein, serine/threonine-protein kinase receptor, precursor, putative, expressed	10	399	E-134	0.69	0.81
CRK_LOC_Os01g36790	Oryza sativa	bCRK	Rice Genome Annotation Project, Oryza sativa	LOC_Os02g42620.1 protein, protein kinase, putative, expressed	10	254	3e-83	0.45	0.66
