## Supplementary material for "Mechanistic insights into the evolution of DUF26-containing proteins in land plants"

### Sheet: Sheet1
Dataset	Significant fragments	Sequence names	Sim P-value	BC P-value	KA begin	Aligned end	Offsets lenght	Num pol.	Num diff.	Total diff.	MisM penalty
PDLP5 homologs	no significant fragments
PDLP8 homologs	no significant fragments
bCRK-I group	no significant fragments
bCRK-II group	no significant fragments
sdCRRSPs	1 significant fragment	sdCRRSP_evm_27.TU.AmTr_v1.0_scaffold00025.40;sdCRRSP_Potri.005G208400.1	0.0079	0.02009	508	555	48	13	0	188	None
CRRSPs (largests only CRRSP clade)	no significant fragments
vCRKs, monocots (largest monocot clade)	1 significant fragment	CRK_LOC_Os07g35140.1;CRK_LOC_Os07g35740.1	0.0066	0.01610	3330	3361	32	30	0	398	None
vCRKs, dicots (largest dicot clade)	3 significant fragments	CRK_AT4G23210.3;CRK_AT4G23300.1	0.0000	0.00000	1555	1986	432	155	0	188	None
		CRK_Potri.011G030100.1;CRK_Potri.011G029800.1	0.0019	0.00746	3408	4377	970	377	0	37	None
		CRK_AT4G04540.1;CRK_Aquca_005_00432.1	0.0104	0.03176	3715	3749	35	23	0	464	None
Amborella, bCRKs		CRK_evm_27.model.AmTr_v1.0_scaffold00085.95;CRK_evm_27.model.AmTr_v1.0_scaffold00085.96	0.0048	0.00736	1701	1730	30	27	0	491	None
Amborella vCRKs		CRK_evm_27.TU.AmTr_v1.0_scaffold00106.11;CRK_evm_27.model.AmTr_v1.0_scaffold00106.16	0.0201	0.03582	1433	1544	112	59	0	178	None
Arabidopsis, bCRKs	no significant fragments
Arabidopsis, vCRKs	12 significant fragments	CRK_AT4G23210.3;CRK_AT4G23300.1	0.0000	0.00000	1477	1855	379	174	0	293	None
		CRK_AT4G23140.2;CRK_AT4G23160.1	0.0000	0.00000	2780	3212	433	244	0	113	None
		CRK_AT4G04540.1;CRK_AT4G04570.1	0.0000	0.00001	3480	3747	268	144	0	179	None
		CRK_AT4G23160.1;CRK_AT4G23290.2	0.0004	0.00197	3272	3315	44	30	0	553	None
		CRK_AT4G23140.2;CRK_AT4G23290.2	0.0011	0.00284	3272	3315	44	30	0	545	None
		CRK_AT4G23180.1;CRK_AT4G23260.1	0.0023	0.00505	2928	2968	41	31	0	519	None
		CRK_AT4G23210.3;CRK_AT4G23300.1	0.0032	0.00663	516	630	115	60	0	293	None
		CRK_AT4G23210.3;CRK_AT4G23300.1	0.0046	0.00882	1221	1365	145	59	0	293	None
		CRK_AT4G23250.1;CRK_AT4G23260.1	0.0064	0.01217	3432	3583	152	86	0	202	None
		CRK_AT4G23190.1;CRK_AT4G23250.1	0.0085	0.01526	3266	3321	56	37	0	428	None
		CRK_AT4G23160.1;CRK_AT4G23280.1	0.0124	0.02270	533	613	81	43	0	369	None
		CRK_AT4G23230.1;CRK_AT4G23260.1	0.0185	0.03472	2947	2985	39	27	0	529	None
Arabidopsis, largest tandem, vCRKs	9 significant fragments	CRK_AT4G23210.3;CRK_AT4G23300.1	0.0000	0.00000	1230	1559	330	206	0	301	None
		CRK_AT4G23140.2;CRK_AT4G23160.1	0.0000	0.00000	2141	2574	434	214	0	137	None
		CRK_AT4G23210.3;CRK_AT4G23300.1	0.0000	0.00000	357	514	158	89	0	301	None
		CRK_AT4G23180.1;CRK_AT4G23260.1	0.0001	0.00027	2398	2438	41	29	0	574	None
		CRK_AT4G23210.3;CRK_AT4G23300.1	0.0002	0.00034	1039	1152	114	63	0	301	None
		CRK_AT4G23250.1;CRK_AT4G23260.1	0.0002	0.00072	2787	2931	145	75	0	247	None
		CRK_AT4G23160.1;CRK_AT4G23270.1	0.0011	0.00189	448	495	48	39	0	420	None
		CRK_AT4G23160.1;CRK_AT4G23280.1	0.0032	0.00437	448	495	48	39	0	403	None
		CRK_AT4G23230.1;CRK_AT4G23260.1	0.0040	0.00617	2417	2455	39	24	0	581	None
Tomato, bCRKs	2 significant fragments	CRK_Solyc01g007970.1.1|PACid:27303767;CRK_Solyc05g005070.2.1|PACid:27298425	0.0054	0.01251	1508	1557	50	41	0	254	None
		CRK_Solyc01g007980.2.1|PACid:27301700;CRK_Solyc05g005070.2.1|PACid:27298425	0.0221	0.04341	1508	1554	47	38	0	250	None
Tomato, vCRKs	no significant fragments
Rice, bCRKs	no significant fragments
Rice, vCRKs	5 significant fragments	CRK_LOC_Os07g35580.1;CRK_LOC_Os07g35410.1	0.0039	0.00678	1042	1080	39	28	0	439	None
		CRK_LOC_Os07g35290.1;CRK_LOC_Os07g35410.1	0.0056	0.01110	1042	1080	39	28	0	430	None
		CRK_LOC_Os07g35680.1;CRK_LOC_Os07g35640.1	0.0057	0.01176	2195	2261	67	49	0	271	None
		CRK_LOC_Os07g35660.1;CRK_LOC_Os07g35640.1	0.0208	0.04129	1038	1134	97	42	0	290	None
		CRK_LOC_Os07g35300.1;CRK_LOC_Os07g35410.1	0.0233	0.04734	1042	1076	35	26	0	426	None
Maize, bCRKs	no significant fragments
Maize, vCRKs	3 significant fragments	CRK_GRMZM2G076987_T01;CRK_GRMZM2G177726_T01	0.0050	0.00865	669	704	36	26	0	512	None
		CRK_GRMZM2G076943_T01;CRK_GRMZM2G177726_T01	0.0051	0.00898	671	704	34	24	0	542	None
		CRK_GRMZM2G374309_T01;CRK_GRMZM2G177726_T01	0.0099	0.01921	533	571	39	24	0	524	None
